# CCSeq: Clusters of Colocalized Sequences

**DOI:** 10.1101/818385

**Authors:** Stefan Golas

## Abstract

**Motivation:** Potential transcription factor (TF) complexes may be identified by testing whether the binding sequences of individual TF proteins form clusters with each other. These clusters may also indicate TF inhibition due to competitive occupancy of enhancer regions. Genome annotation data containing the coordinates of enhancer sequences is highly accessible via position-weight matrix tools.

**Results:** An algorithm called CCSeq (Clusters of Colocalized Sequences) was developed for identifying clusters of sequences along a one-dimensional line, such as a chromosome, given genome annotation files and a cut-off distance as inputs. The algorithm was applied to the binding sequences of the constituent proteins of two known transcription factor complexes, the HSF1 homotrimer and one form of the NF-*κ*B complex, a dimer of NFKB2 and RELB. 28 clusters of HSF1 trimer binding sequences were identified on chromosome Y, and 16 clusters of the NFKB2 and RELB dimer were identified on chromosome 17, compared to 0 clusters identified in any of the five simulated random distributions for each of the two sets of TF proteins. Additionally, structural patterns of these binding sequence clusters are described.

**Availability and Implementation:** This algorithm is freely available as an R package on the open source R repository CRAN at the following link: https://cran.r-project.org/package=colocalized. Genome annotation files were obtained from the PWMScan tool at https://ccg.epfl.ch/pwmtools/pwmscan.php hosted by the Swiss Insitute of Bioinformatics (2) (3).
