## Supplemental table NFKB clusters for "CCSeq: Clusters of Colocalized Sequences"

V1	V2	V3	V4	V5	V6	V7	V8	V9	V10	V11	V12	V13	V14	V15	V16
chr17	954683	954694	GGGAAAGCCCC	1725	-	NFKB2_HUMAN.H11MO.0.B	1	chr17	954682	954694	GGGGGCTTTCCC	1692	+	RELB_HUMAN.H11MO.0.C	3
chr17	7000610	7000621	GGGAAAGCCCC	1725	+	NFKB2_HUMAN.H11MO.0.B	1	chr17	7000610	7000622	GGGGGCTTTCCC	1692	-	RELB_HUMAN.H11MO.0.C	3
chr17	19650660	19650671	GGGAAAGCCCC	1725	+	NFKB2_HUMAN.H11MO.0.B	1	chr17	19650660	19650672	GGGGGCTTTCCC	1692	-	RELB_HUMAN.H11MO.0.C	3
chr17	34888270	34888281	GGGAAAGCCCC	1725	-	NFKB2_HUMAN.H11MO.0.B	1	chr17	34888269	34888281	GGGGGCTTTCCC	1692	+	RELB_HUMAN.H11MO.0.C	3
chr17	37885949	37885960	GGGAAAGCCCC	1725	+	NFKB2_HUMAN.H11MO.0.B	1	chr17	37885949	37885961	GGGGGCTTTCCC	1692	-	RELB_HUMAN.H11MO.0.C	3
chr17	39826101	39826112	GGGAAAGCCCC	1725	+	NFKB2_HUMAN.H11MO.0.B	1	chr17	39826101	39826113	GGGGGCTTTCCC	1692	-	RELB_HUMAN.H11MO.0.C	3
chr17	53988302	53988313	GGGAAAGCCCC	1725	-	NFKB2_HUMAN.H11MO.0.B	1	chr17	53988301	53988313	GGGGGCTTTCCC	1692	+	RELB_HUMAN.H11MO.0.C	3
chr17	55352926	55352937	GGGAAAGCCCC	1725	+	NFKB2_HUMAN.H11MO.0.B	1	chr17	55352926	55352938	GGGGGCTTTCCC	1692	-	RELB_HUMAN.H11MO.0.C	3
chr17	59469138	59469149	GGGAAAGCCCC	1725	-	NFKB2_HUMAN.H11MO.0.B	1	chr17	59469137	59469149	GGGGGCTTTCCC	1692	+	RELB_HUMAN.H11MO.0.C	3
chr17	60049845	60049856	GGGAAAGCCCC	1725	+	NFKB2_HUMAN.H11MO.0.B	1	chr17	60049845	60049857	GGGGGCTTTCCC	1692	-	RELB_HUMAN.H11MO.0.C	3
chr17	60823358	60823369	GGGAAAGCCCC	1725	+	NFKB2_HUMAN.H11MO.0.B	1	chr17	60823358	60823370	GGGGGCTTTCCC	1692	-	RELB_HUMAN.H11MO.0.C	3
chr17	64260942	64260953	GGGAAAGCCCC	1725	-	NFKB2_HUMAN.H11MO.0.B	1	chr17	64260941	64260953	GGGGGCTTTCCC	1692	+	RELB_HUMAN.H11MO.0.C	3
chr17	67817536	67817547	GGGAAAGCCCC	1725	+	NFKB2_HUMAN.H11MO.0.B	1	chr17	67817536	67817548	GGGGGCTTTCCC	1692	-	RELB_HUMAN.H11MO.0.C	3
chr17	73775205	73775216	GGGAAAGCCCC	1725	-	NFKB2_HUMAN.H11MO.0.B	1	chr17	73775204	73775216	GGGGGCTTTCCC	1692	+	RELB_HUMAN.H11MO.0.C	3
chr17	76046171	76046182	GGGAAAGCCCC	1725	+	NFKB2_HUMAN.H11MO.0.B	1	chr17	76046171	76046183	GGGGGCTTTCCC	1692	-	RELB_HUMAN.H11MO.0.C	3
