## Supplemental table HSF1 clusters for "CCSeq: Clusters of Colocalized Sequences"

init
chrY	1956941	1956956	GAGAAGTTTCTGGAA	-	HSF1_HUMAN.H11MO.0.A	1956857	1956872	GAGAAGTTTCTGGAA	-	HSF1_HUMAN.H11MO.0.A	1957025	1957040	GAGAAGTTTCTGGAA	-	HSF1_HUMAN.H11MO.0.A
chrY	1957025	1957040	GAGAAGTTTCTGGAA	-	HSF1_HUMAN.H11MO.0.A	1956941	1956956	GAGAAGTTTCTGGAA	-	HSF1_HUMAN.H11MO.0.A	1957109	1957124	GAGAAGTTTCTGGAA	-	HSF1_HUMAN.H11MO.0.A
chrY	1957109	1957124	GAGAAGTTTCTGGAA	-	HSF1_HUMAN.H11MO.0.A	1957025	1957040	GAGAAGTTTCTGGAA	-	HSF1_HUMAN.H11MO.0.A	1957193	1957208	GAGAAGTTTCTGGAA	-	HSF1_HUMAN.H11MO.0.A
chrY	1957193	1957208	GAGAAGTTTCTGGAA	-	HSF1_HUMAN.H11MO.0.A	1957109	1957124	GAGAAGTTTCTGGAA	-	HSF1_HUMAN.H11MO.0.A	1957277	1957292	GAGAAGTTTCTGGAA	-	HSF1_HUMAN.H11MO.0.A
chrY	1957277	1957292	GAGAAGTTTCTGGAA	-	HSF1_HUMAN.H11MO.0.A	1957193	1957208	GAGAAGTTTCTGGAA	-	HSF1_HUMAN.H11MO.0.A	1957361	1957376	GAGAAGTTTCTGGAA	-	HSF1_HUMAN.H11MO.0.A
chrY	13339751	13339766	AGGAGGGTTCTGGAA	-	HSF1_HUMAN.H11MO.0.A	13339847	13339862	AGGAGTGTTCTGGAA	-	HSF1_HUMAN.H11MO.0.A	13339895	13339910	AGGAGTGTTCTGGAA	-	HSF1_HUMAN.H11MO.0.A
chrY	13663813	13663828	TGGAATGGACTGGAA	+	HSF1_HUMAN.H11MO.0.A	13663888	13663903	TGGAATGTACTAGAA	+	HSF1_HUMAN.H11MO.0.A	13663952	13663967	TGGAACCTTATAGAA	+	HSF1_HUMAN.H11MO.0.A
chrY	13711451	13711466	TGGAATGGACTGGAA	+	HSF1_HUMAN.H11MO.0.A	13711496	13711511	TAGAATGGACTGGAA	+	HSF1_HUMAN.H11MO.0.A	13711526	13711541	TGGAATGGTCTCGAA	+	HSF1_HUMAN.H11MO.0.A
chrY	13863126	13863141	TGGAACGTTATGGAA	+	HSF1_HUMAN.H11MO.0.A	13863171	13863186	TGGAATGGACTGGAA	+	HSF1_HUMAN.H11MO.0.A	13863201	13863216	TGGAATGGACTGGAA	+	HSF1_HUMAN.H11MO.0.A
chrY	13866892	13866907	TGGAATTTACTGGAA	+	HSF1_HUMAN.H11MO.0.A	13866957	13866972	TGGAATGGACTGGAA	+	HSF1_HUMAN.H11MO.0.A	13867002	13867017	TGGAATGGTCTGGAA	+	HSF1_HUMAN.H11MO.0.A
chrY	58822113	58822128	TAGAATGGTCTCGAA	-	HSF1_HUMAN.H11MO.0.A	58822243	58822258	TGGAAGGTTCTCGAA	-	HSF1_HUMAN.H11MO.0.A	58822273	58822288	TGGAATGCACTGGAA	-	HSF1_HUMAN.H11MO.0.A
chrY	58832824	58832839	TAGAATGGTCTCGAA	-	HSF1_HUMAN.H11MO.0.A	58832954	58832969	TGGAAGGTTCTCGAA	-	HSF1_HUMAN.H11MO.0.A	58832984	58832999	TGGAATGCACTGGAA	-	HSF1_HUMAN.H11MO.0.A
chrY	58843411	58843426	TAGAATGGTCTCGAA	-	HSF1_HUMAN.H11MO.0.A	58843541	58843556	TGGAAGGTTCTCGAA	-	HSF1_HUMAN.H11MO.0.A	58843571	58843586	TGGAATGCACTGGAA	-	HSF1_HUMAN.H11MO.0.A
chrY	58846986	58847001	TAGAATGGTCTCGAA	-	HSF1_HUMAN.H11MO.0.A	58847116	58847131	TGGAAGGTTCTCGAA	-	HSF1_HUMAN.H11MO.0.A	58847146	58847161	TGGAATGCACTGGAA	-	HSF1_HUMAN.H11MO.0.A
chrY	58854144	58854159	TAGAATGGTCTCGAA	-	HSF1_HUMAN.H11MO.0.A	58854274	58854289	TGGAAGGTTCTCGAA	-	HSF1_HUMAN.H11MO.0.A	58854304	58854319	TGGAATGCACTGGAA	-	HSF1_HUMAN.H11MO.0.A
chrY	58861277	58861292	TAGAATGGTCTCGAA	-	HSF1_HUMAN.H11MO.0.A	58861407	58861422	TGGAAGGTTCTCGAA	-	HSF1_HUMAN.H11MO.0.A	58861437	58861452	TGGAATGCACTGGAA	-	HSF1_HUMAN.H11MO.0.A
chrY	58864859	58864874	TAGAATGGTCTCGAA	-	HSF1_HUMAN.H11MO.0.A	58864989	58865004	TGGAAGGTTCTCGAA	-	HSF1_HUMAN.H11MO.0.A	58865019	58865034	TGGAATGCACTGGAA	-	HSF1_HUMAN.H11MO.0.A
chrY	58868453	58868468	TAGAATGGTCTCGAA	-	HSF1_HUMAN.H11MO.0.A	58868583	58868598	TGGAAGGTTCTCGAA	-	HSF1_HUMAN.H11MO.0.A	58868613	58868628	TGGAATGCACTGGAA	-	HSF1_HUMAN.H11MO.0.A
chrY	58879160	58879175	TAGAATGGTCTCGAA	-	HSF1_HUMAN.H11MO.0.A	58879290	58879305	TGGAAGGCTCTCGAA	-	HSF1_HUMAN.H11MO.0.A	58879320	58879335	TGGAATGCACTGGAA	-	HSF1_HUMAN.H11MO.0.A
chrY	58882714	58882729	TAGAATGGTCTCGAA	-	HSF1_HUMAN.H11MO.0.A	58882844	58882859	TGGAAGGTTCTCGAA	-	HSF1_HUMAN.H11MO.0.A	58882874	58882889	TGGAATGCACTGGAA	-	HSF1_HUMAN.H11MO.0.A
chrY	58886243	58886258	TAGAATGGTCTCGAA	-	HSF1_HUMAN.H11MO.0.A	58886373	58886388	TGGAAGGTTCTCGAA	-	HSF1_HUMAN.H11MO.0.A	58886403	58886418	TGGAATGCACTGGAA	-	HSF1_HUMAN.H11MO.0.A
chrY	58889827	58889842	TAGAATGGTCTCGAA	-	HSF1_HUMAN.H11MO.0.A	58889957	58889972	TGGAAGGCTCTCGAA	-	HSF1_HUMAN.H11MO.0.A	58889987	58890002	TGGAATGCACTGGAA	-	HSF1_HUMAN.H11MO.0.A
chrY	58893406	58893421	TAGAATGGTCTCGAA	-	HSF1_HUMAN.H11MO.0.A	58893536	58893551	TGGAAGGCTCTCGAA	-	HSF1_HUMAN.H11MO.0.A	58893566	58893581	TGGAATGCACTGGAA	-	HSF1_HUMAN.H11MO.0.A
chrY	58900544	58900559	TAGAATGGTCTCGAA	-	HSF1_HUMAN.H11MO.0.A	58900674	58900689	TGGAAGGTTCTCGAA	-	HSF1_HUMAN.H11MO.0.A	58900704	58900719	TGGAATGCACTGGAA	-	HSF1_HUMAN.H11MO.0.A
chrY	58907681	58907696	TAGAATGGTCTCGAA	-	HSF1_HUMAN.H11MO.0.A	58907811	58907826	TGGAAGGTTCTCGAA	-	HSF1_HUMAN.H11MO.0.A	58907841	58907856	TGGAATGCACTGGAA	-	HSF1_HUMAN.H11MO.0.A
chrY	58913259	58913274	TAGAATGGTCTCGAA	-	HSF1_HUMAN.H11MO.0.A	58913389	58913404	TGGAAGGTTCTCGAA	-	HSF1_HUMAN.H11MO.0.A	58913419	58913434	TGGAATGCACTGGAA	-	HSF1_HUMAN.H11MO.0.A
chrY	58981519	58981534	TGGAATGTACTGGAG	-	HSF1_HUMAN.H11MO.0.A	58981544	58981559	TGGAATGTACTGGAG	-	HSF1_HUMAN.H11MO.0.A	58981574	58981589	TGGAATGGACTGGAA	-	HSF1_HUMAN.H11MO.0.A
